# SARS-CoV-2 infected cells present HLA-I peptides from canonical and out-of-frame ORFs

**DOI:** 10.1101/2020.10.02.324145

**Authors:** Shira Weingarten-Gabbay, Susan Klaeger, Siranush Sarkizova, Leah R. Pearlman, Da-Yuan Chen, Matthew R. Bauer, Hannah B. Taylor, Hasahn L. Conway, Christopher H. Tomkins-Tinch, Yaara Finkel, Aharon Nachshon, Matteo Gentili, Keith D. Rivera, Derin B. Keskin, Charles M. Rice, Karl R. Clauser, Nir Hacohen, Steven A. Carr, Jennifer G. Abelin, Mohsan Saeed, Pardis C. Sabeti

## Abstract

T cell-mediated immunity may play a critical role in controlling and establishing protective immunity against SARS-CoV-2 infection; yet the repertoire of viral epitopes responsible for T cell response activation remains mostly unknown. Identification of viral peptides presented on class I human leukocyte antigen (HLA-I) can reveal epitopes for recognition by cytotoxic T cells and potential incorporation into vaccines. Here, we report the first HLA-I immunopeptidome of SARS-CoV-2 in two human cell lines at different times post-infection using mass spectrometry. We found HLA-I peptides derived not only from canonical ORFs, but also from internal out-of-frame ORFs in Spike and Nucleoprotein not captured by current vaccines. Proteomics analyses of infected cells revealed that SARS-CoV-2 may interfere with antigen processing and immune signaling pathways. Based on the endogenously processed and presented viral peptides that we identified, we estimate that a pool of 24 peptides would provide one or more peptides for presentation by at least one HLA allele in 99% of the human population. These biological insights and the list of naturally presented SARS-CoV-2 peptides will facilitate data-driven selection of peptides for immune monitoring and vaccine development.
