## Supplemental Table S2 for "SARS-CoV-2 infected cells present HLA-I peptides from canonical and out-of-frame ORFs"

### Sheet: A. Abundance quantifications
SARSCoV2_Protein	Proteome_iBAQ_A549	Proteome_iBAQ_HEK293T	RiboSeq_Finkel_et_al_chx_mean_rpkm
E	NaN	6.49695	12351.5
M	9.66321	10.1269	121180
N	10.6637	11.0929	293655
ORF3a	8.78041	9.86178	40845.5
ORF6	8.38205	8.36397	25280.8
ORF7a	8.74124	9.36858	50612.9
ORF8	NaN	9.00039	31104.7
ORF9b	9.5443	9.98118	106480
S	9.05009	9.82541	15648.7
nsp1	9.14584	9.02707	NaN
nsp10	8.42659	8.84934	NaN
nsp12	7.56728	8.06474	NaN
nsp13	7.17478	7.79534	NaN
nsp14	6.76245	7.05522	NaN
nsp15	7.1758	8.07622	NaN
nsp16	NaN	7.53568	NaN
nsp2	8.48586	9.33443	NaN
nsp3	8.32309	8.98171	NaN
nsp4	8.11348	8.73408	NaN
nsp5	10.0064	9.13447	NaN
nsp6	7.18535	7.94847	NaN
nsp7	NaN	7.0462	NaN
nsp8	8.89839	9.60682	NaN
nsp9	8.49875	9.05113	NaN

### Sheet: B. Presentability estimates
A549							HEK293T							92 HLA alleles
name	lenAA	total number of peptides (8-11mers)	number of pepties predicted to bind	fraction of peptides predicted to bind	rank (low-high)		name	lenAA	total number of peptides (8-11mers)	number of pepties predicted to bind	fraction of peptides predicted to bind	rank (low-high)		name	lenAA	fraction of pepties predicted to bind (mean alleles)	fraction of pepties predicted to bind (median alleles)	rank (low-high)
10.uORF	10	6	0	0	1		10.uORF	10	6	0	0	1		10.uORF	10	0	0	1
1a.uORF1	9	3	0	0	2		1a.uORF1	9	3	0	0	2		1a.uORF1	9	0	0	2
1a.uORF1.ext	25	66	0	0	3		1a.uORF1.ext	25	66	0	0	3		7a.iORF2	8	0	0	3
1a.uORF2	13	18	0	0	4		1a.uORF2	13	18	0	0	4		8.iORF	9	0	0	4
1a.uORF2.ext	33	98	0	0	5		3a.iORF2	33	98	0	0	5		1a.uORF2	13	0.000603865	0	5
3a.iORF2	33	98	0	0	6		7a.iORF2	8	1	0	0	6		E.iORF	11	0.00108696	0	6
7a.iORF2	8	1	0	0	7		7a.iORF3	15	26	0	0	7		3a.iORF2	33	0.00110914	0	7
7b.iORF1	20	46	0	0	8		7b.iORF1	20	46	0	0	8		7b.iORF1	20	0.00141777	0	8
8.iORF	9	3	0	0	9		7b.iORF2	11	10	0	0	9		1a.uORF1.ext	25	0.00181159	0	9
E.iORF	11	10	0	0	10		8.iORF	9	3	0	0	10		1a.uORF2.ext	33	0.00354925	0	10
nsp11	13	18	0	0	11		E.iORF	11	10	0	0	11		6.iORF	43	0.00535602	0	11
nsp5	306	1190	15	0.012605	12		nsp11	13	18	0	0	12		7a.iORF3	15	0.00543478	0	12
nsp9	113	418	6	0.0143541	13		nsp10	139	522	2	0.00383142	13		7b.iORF2	11	0.00543478	0	13
6.iORF	43	138	2	0.0144928	14		nsp16	298	1158	6	0.00518135	14		ORF7b	43	0.00653749	0	14
N	419	1642	24	0.0146163	15		N	419	1642	11	0.00669915	15		nsp11	13	0.00664251	0	15
nsp7	83	298	5	0.0167785	16		nsp8	198	758	6	0.00791557	16		10.iORF	18	0.00715103	0	16
nsp10	139	522	9	0.0172414	17		1a.uORF2.ext	33	98	1	0.0102041	17		M.iORF	14	0.0128458	0	17
nsp16	298	1158	20	0.0172712	18		ORF8	121	450	5	0.0111111	18		nsp10	139	0.00264451	0.00191571	18
ORF8	121	450	9	0.02	19		nsp2	638	2518	29	0.0115171	19		N	419	0.00338267	0.00304507	19
ORF7b	43	138	3	0.0217391	20		ORF14	73	258	3	0.0116279	20		nsp7	83	0.00368398	0.0033557	20
N.iORF2	90	326	8	0.0245399	21		S	1273	5096	61	0.0119702	21		nsp5	306	0.00348922	0.00336134	21
S.iORF1	39	122	3	0.0245902	22		nsp14	527	2074	26	0.0125362	22		nsp16	298	0.00391417	0.00345423	22
nsp4	500	1966	50	0.0254323	23		nsp5	306	1190	15	0.012605	23		E	75	0.00686499	0.0037594	23
nsp14	527	2074	53	0.0255545	24		nsp12	932	3694	49	0.0132648	24		ORF14	73	0.00619312	0.00387597	24
S	1273	5096	132	0.0259027	25		nsp3	1945	7746	108	0.0139427	25		ORF8	121	0.00483092	0.00444444	25
10.iORF	18	38	1	0.0263158	26		ORF1ab	7096	28350	402	0.0141799	26		nsp14	527	0.00491594	0.00458052	26
nsp13	601	2370	63	0.0265823	27		nsp9	113	418	6	0.0143541	27		S	1273	0.00476717	0.00461146	27
nsp6	290	1126	31	0.0275311	28		6.iORF	43	138	2	0.0144928	28		nsp13	601	0.00527426	0.00464135	28
N.iORF1	97	354	10	0.0282486	29		ORF3a	275	1066	17	0.0159475	29		ORF6	61	0.00786749	0.0047619	29
ORF9b	97	354	10	0.0282486	30		nsp1	180	686	11	0.016035	30		nsp2	638	0.00484339	0.00476569	30
ORF7a	121	450	13	0.0288889	31		nsp15	346	1350	22	0.0162963	31		nsp9	113	0.00520075	0.00478469	31
nsp8	198	758	22	0.0290237	32		nsp13	601	2370	39	0.0164557	32		ORF1ab	7096	0.00543248	0.00500882	32
ORF1ab	7096	28350	829	0.0292416	33		nsp7	83	298	6	0.0201342	33		nsp4	500	0.0064189	0.00508647	33
7a.iORF1	119	442	13	0.0294118	34		ORF7a	121	450	10	0.0222222	34		nsp8	198	0.00556384	0.00527704	34
3a.iORF1	41	130	4	0.0307692	35		E	75	266	6	0.0225564	35		nsp3	1945	0.00566772	0.00529305	35
nsp3	1945	7746	250	0.0322747	36		7a.iORF1	119	442	10	0.0226244	36		ORF3a	275	0.00664818	0.00562852	36
nsp12	932	3694	121	0.0327558	37		nsp4	500	1966	45	0.0228891	37		N.iORF1	97	0.00730779	0.00564972	37
S.iORF2	31	90	3	0.0333333	38		nsp6	290	1126	28	0.0248668	38		ORF9b	97	0.00730779	0.00564972	38
ORF3a	275	1066	36	0.0337711	39		M	222	854	22	0.0257611	39		nsp12	932	0.00625574	0.00568489	39
nsp2	638	2518	89	0.0353455	40		N.iORF1	97	354	10	0.0282486	40		nsp1	180	0.00581506	0.0058309	40
ORF14	73	258	10	0.0387597	41		ORF9b	97	354	10	0.0282486	41		M	222	0.0076367	0.0058548	41
nsp1	180	686	28	0.0408163	42		ORF6	61	210	6	0.0285714	42		nsp15	346	0.00623994	0.00592593	42
M.ext	235	906	37	0.0408389	43		M.ext	235	906	26	0.0286976	43		N.iORF2	90	0.00706855	0.00613497	43
E	75	266	11	0.0413534	44		ORF7b	43	138	4	0.0289855	44		nsp6	290	0.00705653	0.0062167	44
M	222	854	36	0.0421546	45		N.iORF2	90	326	10	0.0306748	45		M.ext	235	0.0076063	0.00662252	45
ORF6	61	210	9	0.0428571	46		S.iORF1	39	122	5	0.0409836	46		ORF7a	121	0.00654589	0.00666667	46
nsp15	346	1350	61	0.0451852	47		ORF10	38	118	5	0.0423729	47		7a.iORF1	119	0.0065906	0.00678733	47
M.iORF	14	22	1	0.0454545	48		10.iORF	18	38	2	0.0526316	48		3a.iORF1	41	0.00936455	0.00769231	48
ORF10	38	118	7	0.059322	49		S.iORF2	31	90	5	0.0555556	49		S.iORF1	39	0.00801853	0.00819672	49
7a.iORF3	15	26	2	0.0769231	50		3a.iORF1	41	130	11	0.0846154	50		ORF10	38	0.0128961	0.00847458	50
7b.iORF2	11	10	1	0.1	51		M.iORF	14	22	2	0.0909091	51		S.iORF2	31	0.00978261	0.0111111	51
